# Diverse RNA interference strategies in early-branching metazoans

**DOI:** 10.1101/284349

**Authors:** Andrew D. Calcino, Selene L. Fernandez-Valverde, Ryan J. Taft, Bernard M. Degnan

## Abstract

**Background:** Micro RNAs (miRNAs) and piwi interacting RNAs (piRNAs), along with the more ancient eukaryotic endogenous small interfering RNAs (endo-siRNAs) constitute the principal components of the RNA interference (RNAi) repertoire of most animals. RNAi in non-bilaterians – sponges, ctenophores, placozoans and cnidarians - appears to be more diverse than that of bilaterians, and includes structurally variable miRNAs in sponges, an enormous number of piRNAs in cnidarians and the absence of miRNAs in ctenophores and placozoans.

**Results:** Here we identify thousands of endo-siRNAs and piRNAs from the sponge *Amphimedon queens-landica*, the ctenophore *Mnemiopsis leidyi* and the cnidarian *Nematostella vectensis* using a computational approach that clusters mapped small RNA sequences and annotates each cluster based on the read length and relative abundance of the constituent reads. This approach was validated on 11 small RNA libraries in *Drosophila melanogaster*, demonstrating the successful annotation of RNAi associated loci with properties consistent with previous reports. In the non-bilaterians we uncover seven new miRNAs from *Amphimedon* and four from *Nematostella* as well as sub-populations of candidate cis-natural antisense transcript (cis-NAT) endo-siRNAs. In the ctenophore, the absence of miRNAs is confirmed and an abundance of endo-siRNAs is revealed. Analysis of putative piRNA structure suggests that conserved localised secondary structures in primary transcripts may be important for the production of mature piRNAs in *Amphimedon* and *Nematostella*, as is also the case for endo-siRNAs.

**Conclusion:** Together, these findings suggest that the last common ancestor of animals did not have the entrained RNAi system that typifies bilaterians. Instead it appears that bilaterians, cnidarians, ctenophores and sponges express unique repertoires and combinations of miRNAs, piRNAs and endo-siRNAs.
