## Supplementary Materials for "Diverse RNA interference strategies in early-branching metazoans"

### Sheet: Sheet1
miRNA name	mature miRNA sequence	mature miRNA location	cluster sequence	cluster location
aqu-mir-2016b	TAGATTGGGCTTGGTCGGCAGA	Contig13514 89464 89486	TAGATTGGGCTTGGTCGGCAGATGAGCTATTACATACCATACTGATACTATACTGGCCTACAGTGTACAGTATCAGTCAGTGGTGAATCATCTGCTGGTTGAGTCCAGTCTACA	Contig13514 89372 89486
aqu-mir-temp-1	AATTGTGTGGCGGAGTGTGGA	Contig13375 198926 198947	GTCTAGATCCACACTCCGCCACACAATTCAATCGACAGATGAACCGTATGACGAAATTATTCACTGTGGATCAAAGGCCTCGTTT	Contig13375 198919 199004
aqu-mir-temp-2	AGGGAGGCAATGTGGGAGGTG	Contig13280 40207 40228	GAAGGTGAAGCAGTAGCTGTGGTTGGCATTGCTGTTGTTGTTGGCATTAGTGTTGTTTGTGGTGTTAATGAGGTCACATGTAAAATAGAGGGAGGCAATGTGGGAGGTGCTG	Contig13280 40204 40316
aqu-mir-temp-3	CTTTATCGTGGTTCTCGCTTTC	Contig12593 13512 13534	CGATCTTTATCGTGGTTCTCGCTTTCAACTTGGTCGGGGAAGGCCTGCATGATGCCTTCAACCCCCACGCATCCGGACCCCGTGGCAAAATCAAATAGCGCACCGGCGGTAGCCCCTGATCCCTTCTCTCG	Contig12593 13508 13639
aqu-mir-temp-4	TGAACAACAGCCGCCTTGCTC	Contig6233 1000 1021	TGGTGATCTTGCTTGAACAACAGCCGCCTTGCTCGTTCTTAGGATCGAGCAAGGTGTTTTTGTTTTTTTTTCT	Contig6233 987 1060
aqu-mir-temp-5	GCTGGCTATGTCGTGTGGATA	Contig13197 106957 106978	CAAAAATTTGACAGTCACTATTGCTGGCTATGTCGTGTGGATACTTCGGATCATTAAGCCAATGGTTAAGCTATCTTTCTTGCACAAAGAATATCCGGGTTCAATTCCCGGGTGATCAACCTTACATCCACTGACGCAATCCAGCTTTTTTCATTTTTTCGGCCATCAATCGTTTTCATG	Contig13197 106935 107115
aqu-mir-temp-6	TGGTCTGGCTTGCGAGACTAG	Contig13341 120431 120452	TTGTTTTTTTTTTCACAATGATTCTAAATATTACCAGCACAATCTATAGAGTGGAATCTCAGTGGAATCTAGTCTCGCAAGCCAGACCATTCA	Contig13341 120363 120456
nve-mir-2047b	TTCGCCGAGCAGATGTCGGAGA	scaffold_364 11277 11299	ATTCGCCGAGCAGATGTCGGAGAGTTCAACTGTCCGACATCTGCTCGGCGAAT	scaffold_364 11276 11329
nve-mir-2043c	TATATCGCCTTTTGAGGTTATT	scaffold_14 1335138 1335160	TATATCGCCTTTTGAGGTTATTTTCTTAATACCCTCAAAAGACGGTATTAG	scaffold_14 1335138 1335189
nve-mir-2024i	TAACACAGTACCGATATTGTGA	scaffold_1056 5764 5786	CAGGTGCTACTGCTTCAAAATATCGGTGTTGGGTAAGAGGTCACATTTTAACACAGTACCGATATTGTGAAGCACGTTTGCAA	scaffold_1056 5716 5799
nve-mir-2024h	TTGCACATCACCAATGTTCTGA	scaffold_1056 1010 1032	AGATCAGGTAGACTTGCTTCAGAATATTGGTACTGGGCAAAAGGTCACGTTTTGCACATCACCAATGTTCTGAGGCACTTCTGCTGAAGGAACTAGGAAATTAC	scafold_1056 959 1063
